# Mechanisms of Cell Size Regulation in Slow-Growing *Escherichia coli* Cells: Discriminating Models Beyond the Adder

**DOI:** 10.1101/2023.09.11.557238

**Authors:** César Nieto, César Vargas-García, Juan Manuel Pedraza, Abhyudai Singh

**Affiliations:** Department of Physics, Universidad de los Andes, Bogotá, Colombia; Department of Electrical and Computing Engineering, University of Delaware. Newark, DE 19716, USA; Department of Systems Biology, Harvard Medical School, Boston, MA USA 02115; AGROSAVIA Corporación Colombiana de Investigación Agropecuaria. Mosquera. Colombia

## Abstract

Under ideal conditions, *Escherichia coli* cells divide after adding a fixed cell size, a strategy known as the *adder*. This concept applies to various microbes and is often explained as the division that occurs after a certain number of stages, associated with the accumulation of precursor proteins at a rate proportional to cell size. However, under poor media conditions, *E. coli* cells exhibit a different size regulation. They are smaller and follow a *sizer-like* division strategy where the added size is inversely proportional to the size at birth. We explore three potential causes for this deviation: precursor protein degradation, nonlinear accumulation rate, and a threshold size termed the *commitment size*. These models fit mean trends but predict different distributions given the birth size. To validate these models, we used the Akaike information criterion and compared them to open datasets of slow-growing *E. coli* cells in different media. the degradation model could explain the division strategy for media where cells are larger, while the commitment size model could account for smaller cells. The power-law model, finally, better fits the data at intermediate regimes.
