## Supplementary material for "Mechanisms of Cell Size Regulation in Slow-Growing *Escherichia coli* Cells: Discriminating Models Beyond the Adder": Eval2.csv

Model	Nparams	Ndata	Gamma	Lamb	s0h	H	M	k	mnsd	LikeLog	BIC	ExpdeltaBIC	AIC	ExpdeltaAIC	Corr	ErrCorr	Strain
Deg	2	829	1.6635532333	1	0	0	69	42.7376441956	3.78899	-448.3396194049	910.1196791201	0.8158175697	900.6792388099	0.0770211982	-0.4111200575	0.0416275097	Str8
Pow	2	829	0	2.43	0	0	12	0.8382110596	3.78899	-457.2455391821	927.9315186744	0.0001106117	918.4910783642	1.04428359439802e-05	-0.4111200575	0.0416275097	Str8
Comm	3	829	0	1	1.4	8	30	9.2131385803	3.78899	-444.7759448118	909.7125500891	1	895.5518896236	1	-0.4111200575	0.0416275097	Str8
Deg	2	7699	2.0101268236	1	0	0	54	72.7809867859	2.061093	1192.7576329092	-2367.6175743598	8.507235187022731e-09	-2381.5152658183	2.63551663255427e-10	-0.2856093977	0.018254746	Str7
Pow	2	7699	0	2	0	0	14	5.8990707397	2.061093	1183.0665620297	-2348.2354326008	5.26029175736583e-13	-2362.1331240594	1.6296230342584e-14	-0.2856093977	0.018254746	Str7
Comm	3	7699	0	1	1	7	20	14.9971542358	2.061093	1215.8144046109	-2404.7822720339	1	-2425.6288092217	1	-0.2856093977	0.018254746	Str7
Deg	2	1353	1.5942385153	1	0	0	69	89.153049469	1.949494	605.431627987	-1196.4430967177	0.0163184	-1206.8632559741	0.00739889	-0.2387753194	0.0428926569	Str6
Pow	2	1353	0	1.8	0	0	23	12.2203598022	1.949494	609.5470899618	-1204.6740206672	1	-1215.0941799235	0.4534078099	-0.2387753194	0.0428926569	Str6
Comm	3	1353	0	1	1.3	1.8	24	31.8176498413	1.949494	611.3380532777	-1201.0458676709	0.162988359	-1216.6761065555	1	-0.2387753194	0.0428926569	Str6
Deg	2	1529	0.8103168616	1	0	0	85	82.6553840637	1.984057	977.7963205597	-1940.9279027075	0.2345314523	-1951.5926411193	0.2345314523	-0.1124650097	0.0339176946	Str5
Pow	2	1529	0	1.43	0	0	44	26.1040115356	1.984057	979.2464861348	-1943.8282338577	1	-1954.4929722695	1	-0.1124650097	0.0339176946	Str5
Comm	3	1529	0	1	1.5	0.9	44	62.7969284058	1.984057	977.5356866259	-1933.0742656341	0.0046217396	-1949.0713732519	0.0664836312	-0.1124650097	0.0339176946	Str5
Deg	2	1233	1.0397207708	1	0	0	88	91.9784584045	1.997636	721.4905218301	-1428.746632654	0.3011996075	-1438.9810436603	0.3011996075	-0.1489819731	0.0403830416	Str4
Pow	2	1233	0	1.54	0	0	39	21.8842964172	1.997636	722.6905039163	-1431.1465968263	1	-1441.3810078326	1	-0.1489819731	0.0403830416	Str4
Comm	3	1233	0	1	1.2	1	41	51.6246566772	1.997636	723.1512412818	-1424.9508660541	0.0451454678	-1440.3024825636	0.5831781093	-0.1489819731	0.0403830416	Str4
Deg	2	1622	0.9704060528	1	0	0	46	50.7739028931	1.89547	664.0844419474	-1313.3860534255	1	-1324.1688838949	1	-0.1415789445	0.0371138042	Str3
Pow	2	1622	0	1.4	0	0	24	16.0431785583	1.89547	662.1326283972	-1309.482426325	0.1420162842	-1320.2652567944	0.1420162842	-0.1415789445	0.0371138042	Str3
Comm	3	1622	0	1	1.2	0.85	24	34.5271492004	1.89547	662.4129469599	-1302.6516482159	0.004667169	-1318.8258939199	0.0691487714	-0.1415789445	0.0371138042	Str3
Deg	2	1324	0.9010913347	1	0	0	36	38.0974311829	1.91156	394.028226826	-773.6796281789	1	-784.0564536519	1	-0.1184251732	0.0442323634	Str2
Pow	2	1324	0	1.4	0	0	19	12.416053772	1.91156	388.1161627373	-761.8555000015	0.0027065945	-772.2323254745	0.0027065945	-0.1184251732	0.0442323634	Str2
Comm	3	1324	0	1	0.8	1	20	23.6759872437	1.91156	389.7438990879	-757.9225599663	0.0003787879	-773.4877981758	0.0050704397	-0.1184251732	0.0442323634	Str2
Deg	2	1294	0.3639022698	1	0	0	54	44.0238685608	1.98413	679.7458080253	-1345.1606291006	0.9538139695	-1355.4916160507	0.9538139695	-0.0598153427	0.0428645732	Str1
Pow	2	1294	0	1.2	0	0	40	25.9346694946	1.98413	679.7930946525	-1345.2552023548	1	-1355.5861893049	1	-0.0598153427	0.0428645732	Str1
Comm	3	1294	0	1	0.5	0.5	40	44.5814247131	1.98413	679.4185450694	-1337.3406097136	0.0191147246	-1352.8370901388	0.2529535047	-0.0598153427	0.0428645732	Str1
