## Supplementary material for "Mechanisms of Cell Size Regulation in Slow-Growing *Escherichia coli* Cells: Discriminating Models Beyond the Adder": NSol.csv

Model	Gamma	Lamb	s0h	H	M	k	Sb	Added	CV2D	Strain
Comm	0	1	1.4	8	30	9.2131385803	0.3	3.3927251493	0.0145965616	Str8
Comm	0	1	1.4	8	30	9.2131385803	0.4071428571	3.2855844561	0.0155640509	Str8
Comm	0	1	1.4	8	30	9.2131385803	0.5142857143	3.1784582118	0.0166308645	Str8
Comm	0	1	1.4	8	30	9.2131385803	0.6214285714	3.0714002883	0.0178104387	Str8
Comm	0	1	1.4	8	30	9.2131385803	0.7285714286	2.9645873665	0.0191169006	Str8
Comm	0	1	1.4	8	30	9.2131385803	0.8357142857	2.858493607	0.0205620717	Str8
Comm	0	1	1.4	8	30	9.2131385803	0.9428571429	2.7542002524	0.0221481608	Str8
Comm	0	1	1.4	8	30	9.2131385803	1.05	2.6538137218	0.023853835	Str8
Comm	0	1	1.4	8	30	9.2131385803	1.1571428571	2.560743719	0.0256157182	Str8
Comm	0	1	1.4	8	30	9.2131385803	1.2642857143	2.479271918	0.0273202581	Str8
Comm	0	1	1.4	8	30	9.2131385803	1.3714285714	2.4130141212	0.028830705	Str8
Comm	0	1	1.4	8	30	9.2131385803	1.4785714286	2.3631232518	0.0300467807	Str8
Comm	0	1	1.4	8	30	9.2131385803	1.5857142857	2.3279115681	0.0309458958	Str8
Comm	0	1	1.4	8	30	9.2131385803	1.6928571429	2.3041106828	0.0315704129	Str8
Comm	0	1	1.4	8	30	9.2131385803	1.8	2.2883662461	0.0319877146	Str8
Pow	0	2.43	0	0	12	0.8382110596	0.3	3.3711617853	0.0168081617	Str8
Pow	0	2.43	0	0	12	0.8382110596	0.4071428571	3.2678921782	0.0178315917	Str8
Pow	0	2.43	0	0	12	0.8382110596	0.5142857143	3.1663877808	0.0189073177	Str8
Pow	0	2.43	0	0	12	0.8382110596	0.6214285714	3.0668235302	0.020032841	Str8
Pow	0	2.43	0	0	12	0.8382110596	0.7285714286	2.9693462832	0.0212053031	Str8
Pow	0	2.43	0	0	12	0.8382110596	0.8357142857	2.8740796405	0.0224214417	Str8
Pow	0	2.43	0	0	12	0.8382110596	0.9428571429	2.7811268092	0.0236775873	Str8
Pow	0	2.43	0	0	12	0.8382110596	1.05	2.6905724812	0.0249696896	Str8
Pow	0	2.43	0	0	12	0.8382110596	1.1571428571	2.6024842032	0.0262933631	Str8
Pow	0	2.43	0	0	12	0.8382110596	1.2642857143	2.5169134893	0.0276439475	Str8
Pow	0	2.43	0	0	12	0.8382110596	1.3714285714	2.433896818	0.0290165778	Str8
Pow	0	2.43	0	0	12	0.8382110596	1.4785714286	2.3534565928	0.03040626	Str8
Pow	0	2.43	0	0	12	0.8382110596	1.5857142857	2.2756021085	0.0318079484	Str8
Pow	0	2.43	0	0	12	0.8382110596	1.6928571429	2.2003305416	0.0332166217	Str8
Pow	0	2.43	0	0	12	0.8382110596	1.8	2.127627971	0.0346273546	Str8
Deg	1.6635532333	1	0	0	69	42.7376441956	0.3	3.3840726581	0.0161689339	Str8
Deg	1.6635532333	1	0	0	69	42.7376441956	0.4071428571	3.27849048	0.0171943008	Str8
Deg	1.6635532333	1	0	0	69	42.7376441956	0.5142857143	3.1742673106	0.0182768597	Str8
Deg	1.6635532333	1	0	0	69	42.7376441956	0.6214285714	3.07190335	0.0194027342	Str8
Deg	1.6635532333	1	0	0	69	42.7376441956	0.7285714286	2.9719128239	0.0205534816	Str8
Deg	1.6635532333	1	0	0	69	42.7376441956	0.8357142857	2.8748004071	0.0217068222	Str8
Deg	1.6635532333	1	0	0	69	42.7376441956	0.9428571429	2.7810368099	0.0228380067	Str8
Deg	1.6635532333	1	0	0	69	42.7376441956	1.05	2.691035798	0.0239216814	Str8
Deg	1.6635532333	1	0	0	69	42.7376441956	1.1571428571	2.6051353242	0.0249339565	Str8
Deg	1.6635532333	1	0	0	69	42.7376441956	1.2642857143	2.5235849802	0.025854312	Str8
Deg	1.6635532333	1	0	0	69	42.7376441956	1.3714285714	2.446540862	0.0266670231	Str8
Deg	1.6635532333	1	0	0	69	42.7376441956	1.4785714286	2.3740676449	0.0273619223	Str8
Deg	1.6635532333	1	0	0	69	42.7376441956	1.5857142857	2.3061465821	0.0279344753	Str8
Deg	1.6635532333	1	0	0	69	42.7376441956	1.6928571429	2.2426875476	0.0283852861	Str8
Deg	1.6635532333	1	0	0	69	42.7376441956	1.8	2.183543136	0.0287192171	Str8
Comm	0	1	1	7	20	14.9971542358	0.3	1.6546967283	0.0157730003	Str7
Comm	0	1	1	7	20	14.9971542358	0.4071428571	1.5476408929	0.0180304724	Str7
Comm	0	1	1	7	20	14.9971542358	0.5142857143	1.4410179507	0.020796347	Str7
Comm	0	1	1	7	20	14.9971542358	0.6214285714	1.3360175225	0.0241887138	Str7
Comm	0	1	1	7	20	14.9971542358	0.7285714286	1.2356041988	0.0282621226	Str7
Comm	0	1	1	7	20	14.9971542358	0.8357142857	1.1451920622	0.0328518216	Str7
Comm	0	1	1	7	20	14.9971542358	0.9428571429	1.0712501585	0.0374433095	Str7
Comm	0	1	1	7	20	14.9971542358	1.05	1.0173492603	0.0413661547	Str7
Comm	0	1	1	7	20	14.9971542358	1.1571428571	0.9817944329	0.0442451313	Str7
Comm	0	1	1	7	20	14.9971542358	1.2642857143	0.9597375471	0.0461392763	Str7
Comm	0	1	1	7	20	14.9971542358	1.3714285714	0.9463670232	0.0473119041	Str7
Comm	0	1	1	7	20	14.9971542358	1.4785714286	0.9382415427	0.0480185496	Str7
Comm	0	1	1	7	20	14.9971542358	1.5857142857	0.9332231814	0.048439994	Str7
Comm	0	1	1	7	20	14.9971542358	1.6928571429	0.9300541545	0.0486894684	Str7
Comm	0	1	1	7	20	14.9971542358	1.8	0.9280035279	0.0488347752	Str7
Pow	0	2	0	0	14	5.8990707397	0.3	1.5227861372	0.0242697839	Str7
Pow	0	2	0	0	14	5.8990707397	0.4071428571	1.4366486779	0.0266349933	Str7
Pow	0	2	0	0	14	5.8990707397	0.5142857143	1.3564979506	0.0290015326	Str7
Pow	0	2	0	0	14	5.8990707397	0.6214285714	1.2820636804	0.0313401843	Str7
Pow	0	2	0	0	14	5.8990707397	0.7285714286	1.2130413024	0.0336254773	Str7
Pow	0	2	0	0	14	5.8990707397	0.8357142857	1.1491043248	0.0358364024	Str7
Pow	0	2	0	0	14	5.8990707397	0.9428571429	1.0899155115	0.0379566334	Str7
Pow	0	2	0	0	14	5.8990707397	1.05	1.0351363483	0.0399743641	Str7
Pow	0	2	0	0	14	5.8990707397	1.1571428571	0.984434584	0.0418818849	Str7
Pow	0	2	0	0	14	5.8990707397	1.2642857143	0.9374898758	0.0436750162	Str7
Pow	0	2	0	0	14	5.8990707397	1.3714285714	0.8939977234	0.0453524882	Str7
Pow	0	2	0	0	14	5.8990707397	1.4785714286	0.8536719545	0.0469153326	Str7
Pow	0	2	0	0	14	5.8990707397	1.5857142857	0.8162460443	0.0483663251	Str7
Pow	0	2	0	0	14	5.8990707397	1.6928571429	0.7814735419	0.0497095018	Str7
Pow	0	2	0	0	14	5.8990707397	1.8	0.7491278402	0.0509497537	Str7
Deg	2.0101268236	1	0	0	54	72.7809867859	0.3	1.613345221	0.0236973613	Str7
Deg	2.0101268236	1	0	0	54	72.7809867859	0.4071428571	1.5103327492	0.0267389341	Str7
Deg	2.0101268236	1	0	0	54	72.7809867859	0.5142857143	1.411757977	0.0299187553	Str7
Deg	2.0101268236	1	0	0	54	72.7809867859	0.6214285714	1.3194733722	0.0329887057	Str7
Deg	2.0101268236	1	0	0	54	72.7809867859	0.7285714286	1.2349914108	0.0356843192	Str7
Deg	2.0101268236	1	0	0	54	72.7809867859	0.8357142857	1.1592042373	0.037804624	Str7
Deg	2.0101268236	1	0	0	54	72.7809867859	0.9428571429	1.0923162432	0.0392592336	Str7
Deg	2.0101268236	1	0	0	54	72.7809867859	1.05	1.0339633555	0.0400656657	Str7
Deg	2.0101268236	1	0	0	54	72.7809867859	1.1571428571	0.9834154135	0.0403141926	Str7
Deg	2.0101268236	1	0	0	54	72.7809867859	1.2642857143	0.9397699717	0.0401265731	Str7
Deg	2.0101268236	1	0	0	54	72.7809867859	1.3714285714	0.902094104	0.0396249833	Str7
Deg	2.0101268236	1	0	0	54	72.7809867859	1.4785714286	0.8695093784	0.0389150121	Str7
Deg	2.0101268236	1	0	0	54	72.7809867859	1.5857142857	0.8412327236	0.0380797403	Str7
Deg	2.0101268236	1	0	0	54	72.7809867859	1.6928571429	0.8165889244	0.037180334	Str7
Deg	2.0101268236	1	0	0	54	72.7809867859	1.8	0.7950073791	0.0362595211	Str7
Comm	0	1	1.3	2	23	30.6109695435	0.3	1.4241251142	0.0140764613	Str6
Comm	0	1	1.3	2	23	30.6109695435	0.4071428571	1.3287026597	0.0160069907	Str6
Comm	0	1	1.3	2	23	30.6109695435	0.5142857143	1.2403643933	0.0180766442	Str6
Comm	0	1	1.3	2	23	30.6109695435	0.6214285714	1.1599272798	0.0202204693	Str6
Comm	0	1	1.3	2	23	30.6109695435	0.7285714286	1.0877063485	0.0223684133	Str6
Comm	0	1	1.3	2	23	30.6109695435	0.8357142857	1.0235923469	0.0244551783	Str6
Comm	0	1	1.3	2	23	30.6109695435	0.9428571429	0.9671619403	0.0264278038	Str6
Comm	0	1	1.3	2	23	30.6109695435	1.05	0.9177927069	0.0282494294	Str6
Comm	0	1	1.3	2	23	30.6109695435	1.1571428571	0.8747631811	0.0298993819	Str6
Comm	0	1	1.3	2	23	30.6109695435	1.2642857143	0.8373286278	0.0313707798	Str6
Comm	0	1	1.3	2	23	30.6109695435	1.3714285714	0.8047716535	0.032667049	Str6
Comm	0	1	1.3	2	23	30.6109695435	1.4785714286	0.7764315675	0.0337984119	Str6
Comm	0	1	1.3	2	23	30.6109695435	1.5857142857	0.7517180554	0.0347789313	Str6
Comm	0	1	1.3	2	23	30.6109695435	1.6928571429	0.7301144565	0.0356243059	Str6
Comm	0	1	1.3	2	23	30.6109695435	1.8	0.7111748372	0.0363503794	Str6
Pow	0	1.8	0	0	23	12.2203598022	0.3	1.3416436613	0.0181597399	Str6
Pow	0	1.8	0	0	23	12.2203598022	0.4071428571	1.2658657285	0.0197767142	Str6
Pow	0	1.8	0	0	23	12.2203598022	0.5142857143	1.1968322539	0.0213241027	Str6
Pow	0	1.8	0	0	23	12.2203598022	0.6214285714	1.1338555518	0.0227902404	Str6
Pow	0	1.8	0	0	23	12.2203598022	0.7285714286	1.0763260476	0.0241673015	Str6
Pow	0	1.8	0	0	23	12.2203598022	0.8357142857	1.023695859	0.0254510647	Str6
Pow	0	1.8	0	0	23	12.2203598022	0.9428571429	0.9754710111	0.0266403492	Str6
Pow	0	1.8	0	0	23	12.2203598022	1.05	0.9312066415	0.0277363564	Str6
Pow	0	1.8	0	0	23	12.2203598022	1.1571428571	0.8905031543	0.0287420338	Str6
Pow	0	1.8	0	0	23	12.2203598022	1.2642857143	0.8530026103	0.0296615207	Str6
Pow	0	1.8	0	0	23	12.2203598022	1.3714285714	0.8183851606	0.0304996947	Str6
Pow	0	1.8	0	0	23	12.2203598022	1.4785714286	0.7863655271	0.0312618199	Str6
Pow	0	1.8	0	0	23	12.2203598022	1.5857142857	0.7566895882	0.0319532853	Str6
Pow	0	1.8	0	0	23	12.2203598022	1.6928571429	0.729131135	0.0325794188	Str6
Pow	0	1.8	0	0	23	12.2203598022	1.8	0.7034888444	0.0331453609	Str6
Deg	1.5942385153	1	0	0	69	89.153049469	0.3	1.4220394914	0.0196483788	Str6
Deg	1.5942385153	1	0	0	69	89.153049469	0.4071428571	1.3254670797	0.0220414825	Str6
Deg	1.5942385153	1	0	0	69	89.153049469	0.5142857143	1.2367570677	0.0242541374	Str6
Deg	1.5942385153	1	0	0	69	89.153049469	0.6214285714	1.1572927333	0.0260767872	Str6
Deg	1.5942385153	1	0	0	69	89.153049469	0.7285714286	1.0875773933	0.0273868407	Str6
Deg	1.5942385153	1	0	0	69	89.153049469	0.8357142857	1.0273284588	0.0281680589	Str6
Deg	1.5942385153	1	0	0	69	89.153049469	0.9428571429	0.9757363537	0.0284841838	Str6
Deg	1.5942385153	1	0	0	69	89.153049469	1.05	0.9317392158	0.0284366574	Str6
Deg	1.5942385153	1	0	0	69	89.153049469	1.1571428571	0.8942281286	0.0281305552	Str6
Deg	1.5942385153	1	0	0	69	89.153049469	1.2642857143	0.8621671826	0.0276560982	Str6
Deg	1.5942385153	1	0	0	69	89.153049469	1.3714285714	0.8346473219	0.0270826751	Str6
Deg	1.5942385153	1	0	0	69	89.153049469	1.4785714286	0.8108993322	0.026459836	Str6
Deg	1.5942385153	1	0	0	69	89.153049469	1.5857142857	0.7902857805	0.0258210238	Str6
Deg	1.5942385153	1	0	0	69	89.153049469	1.6928571429	0.7722843031	0.0251877035	Str6
Deg	1.5942385153	1	0	0	69	89.153049469	1.8	0.7564689354	0.024572915	Str6
Comm	0	1	1.5	0.9	44	62.7969284058	0.3	1.2706331392	0.0125100597	Str5
Comm	0	1	1.5	0.9	44	62.7969284058	0.4071428571	1.2082191319	0.013483741	Str5
Comm	0	1	1.5	0.9	44	62.7969284058	0.5142857143	1.1540543284	0.0143532022	Str5
Comm	0	1	1.5	0.9	44	62.7969284058	0.6214285714	1.1067538562	0.0151227214	Str5
Comm	0	1	1.5	0.9	44	62.7969284058	0.7285714286	1.0652054923	0.0157992884	Str5
Comm	0	1	1.5	0.9	44	62.7969284058	0.8357142857	1.0285062876	0.0163912853	Str5
Comm	0	1	1.5	0.9	44	62.7969284058	0.9428571429	0.9959180353	0.0169075217	Str5
Comm	0	1	1.5	0.9	44	62.7969284058	1.05	0.9668338621	0.0173566106	Str5
Comm	0	1	1.5	0.9	44	62.7969284058	1.1571428571	0.9407523559	0.0177466062	Str5
Comm	0	1	1.5	0.9	44	62.7969284058	1.2642857143	0.9172572185	0.0180848273	Str5
Comm	0	1	1.5	0.9	44	62.7969284058	1.3714285714	0.8960011387	0.0183777978	Str5
Comm	0	1	1.5	0.9	44	62.7969284058	1.4785714286	0.8766929492	0.0186312596	Str5
Comm	0	1	1.5	0.9	44	62.7969284058	1.5857142857	0.859087365	0.0188502234	Str5
Comm	0	1	1.5	0.9	44	62.7969284058	1.6928571429	0.8429767572	0.0190390385	Str5
Comm	0	1	1.5	0.9	44	62.7969284058	1.8	0.8281845375	0.0192014672	Str5
Pow	0	1.43	0	0	44	26.1040115356	0.3	1.234034943	0.0138234483	Str5
Pow	0	1.43	0	0	44	26.1040115356	0.4071428571	1.1835199664	0.014548346	Str5
Pow	0	1.43	0	0	44	26.1040115356	0.5142857143	1.138826227	0.0151790695	Str5
Pow	0	1.43	0	0	44	26.1040115356	0.6214285714	1.0988613456	0.015729978	Str5
Pow	0	1.43	0	0	44	26.1040115356	0.7285714286	1.0628310445	0.0162123293	Str5
Pow	0	1.43	0	0	44	26.1040115356	0.8357142857	1.0301290446	0.0166353659	Str5
Pow	0	1.43	0	0	44	26.1040115356	0.9428571429	1.0002777311	0.0170068395	Str5
Pow	0	1.43	0	0	44	26.1040115356	1.05	0.9728923971	0.0173333196	Str5
Pow	0	1.43	0	0	44	26.1040115356	1.1571428571	0.9476579686	0.0176204058	Str5
Pow	0	1.43	0	0	44	26.1040115356	1.2642857143	0.924312995	0.0178728877	Str5
Pow	0	1.43	0	0	44	26.1040115356	1.3714285714	0.9026381796	0.0180948739	Str5
Pow	0	1.43	0	0	44	26.1040115356	1.4785714286	0.8824479052	0.0182898972	Str5
Pow	0	1.43	0	0	44	26.1040115356	1.5857142857	0.8635838212	0.0184610031	Str5
Pow	0	1.43	0	0	44	26.1040115356	1.6928571429	0.8459098971	0.0186108229	Str5
Pow	0	1.43	0	0	44	26.1040115356	1.8	0.8293085476	0.0187416368	Str5
Deg	0.8103168616	1	0	0	85	82.6553840637	0.3	1.2702413229	0.01555391	Str5
Deg	0.8103168616	1	0	0	85	82.6553840637	0.4071428571	1.2027114133	0.0164599712	Str5
Deg	0.8103168616	1	0	0	85	82.6553840637	0.5142857143	1.1460661555	0.0170453223	Str5
Deg	0.8103168616	1	0	0	85	82.6553840637	0.6214285714	1.0987013021	0.0173611782	Str5
Deg	0.8103168616	1	0	0	85	82.6553840637	0.7285714286	1.0590398181	0.0174720515	Str5
Deg	0.8103168616	1	0	0	85	82.6553840637	0.8357142857	1.0256805677	0.0174378991	Str5
Deg	0.8103168616	1	0	0	85	82.6553840637	0.9428571429	0.9974462357	0.0173069804	Str5
Deg	0.8103168616	1	0	0	85	82.6553840637	1.05	0.973377601	0.0171150705	Str5
Deg	0.8103168616	1	0	0	85	82.6553840637	1.1571428571	0.9527054899	0.0168873514	Str5
Deg	0.8103168616	1	0	0	85	82.6553840637	1.2642857143	0.934817284	0.0166409269	Str5
Deg	0.8103168616	1	0	0	85	82.6553840637	1.3714285714	0.9192255805	0.0163870922	Str5
Deg	0.8103168616	1	0	0	85	82.6553840637	1.4785714286	0.9055416488	0.0161331094	Str5
Deg	0.8103168616	1	0	0	85	82.6553840637	1.5857142857	0.893454031	0.0158835024	Str5
Deg	0.8103168616	1	0	0	85	82.6553840637	1.6928571429	0.8827117212	0.0156409638	Str5
Deg	0.8103168616	1	0	0	85	82.6553840637	1.8	0.8731111122	0.0154069782	Str5
Comm	0	1	1.2	1	41	51.6246566772	0.3	1.2958037485	0.0132728805	Str4
Comm	0	1	1.2	1	41	51.6246566772	0.4071428571	1.2312162511	0.0143605085	Str4
Comm	0	1	1.2	1	41	51.6246566772	0.5142857143	1.1753294702	0.0153377879	Str4
Comm	0	1	1.2	1	41	51.6246566772	0.6214285714	1.126734598	0.0162057718	Str4
Comm	0	1	1.2	1	41	51.6246566772	0.7285714286	1.0842653897	0.016970144	Str4
Comm	0	1	1.2	1	41	51.6246566772	0.8357142857	1.0469585249	0.0176391852	Str4
Comm	0	1	1.2	1	41	51.6246566772	0.9428571429	1.0140188432	0.0182223	Str4
Comm	0	1	1.2	1	41	51.6246566772	1.05	0.9847895217	0.0187290474	Str4
Comm	0	1	1.2	1	41	51.6246566772	1.1571428571	0.9587269893	0.0191685597	Str4
Comm	0	1	1.2	1	41	51.6246566772	1.2642857143	0.9353801464	0.0195492354	Str4
Comm	0	1	1.2	1	41	51.6246566772	1.3714285714	0.9143733401	0.0198786097	Str4
Comm	0	1	1.2	1	41	51.6246566772	1.4785714286	0.8953925171	0.020163334	Str4
Comm	0	1	1.2	1	41	51.6246566772	1.5857142857	0.8781740109	0.0204092166	Str4
Comm	0	1	1.2	1	41	51.6246566772	1.6928571429	0.8624954807	0.0206212944	Str4
Comm	0	1	1.2	1	41	51.6246566772	1.8	0.8481685903	0.0208039162	Str4
Pow	0	1.54	0	0	39	21.8842964172	0.3	1.2940808384	0.0138350582	Str4
Pow	0	1.54	0	0	39	21.8842964172	0.4071428571	1.2341780476	0.0147223289	Str4
Pow	0	1.54	0	0	39	21.8842964172	0.5142857143	1.180640934	0.0155200812	Str4
Pow	0	1.54	0	0	39	21.8842964172	0.6214285714	1.1324375267	0.0162365346	Str4
Pow	0	1.54	0	0	39	21.8842964172	0.7285714286	1.0887797123	0.0168790388	Str4
Pow	0	1.54	0	0	39	21.8842964172	0.8357142857	1.0490405551	0.0174544465	Str4
Pow	0	1.54	0	0	39	21.8842964172	0.9428571429	1.0127086722	0.0179691698	Str4
Pow	0	1.54	0	0	39	21.8842964172	1.05	0.9793598866	0.0184291589	Str4
Pow	0	1.54	0	0	39	21.8842964172	1.1571428571	0.948638091	0.0188398782	Str4
Pow	0	1.54	0	0	39	21.8842964172	1.2642857143	0.9202415524	0.0192062991	Str4
Pow	0	1.54	0	0	39	21.8842964172	1.3714285714	0.8939126944	0.0195329089	Str4
Pow	0	1.54	0	0	39	21.8842964172	1.4785714286	0.8694302431	0.0198237345	Str4
Pow	0	1.54	0	0	39	21.8842964172	1.5857142857	0.8466030594	0.020082373	Str4
Pow	0	1.54	0	0	39	21.8842964172	1.6928571429	0.8252652156	0.0203120281	Str4
Pow	0	1.54	0	0	39	21.8842964172	1.8	0.8052720166	0.0205155472	Str4
Deg	1.0397207708	1	0	0	83	85.8160438538	0.3	1.3708880767	0.0161993685	Str4
Deg	1.0397207708	1	0	0	83	85.8160438538	0.4071428571	1.2901856689	0.017514031	Str4
Deg	1.0397207708	1	0	0	83	85.8160438538	0.5142857143	1.2200359785	0.0185073034	Str4
Deg	1.0397207708	1	0	0	83	85.8160438538	0.6214285714	1.1598469998	0.0191662352	Str4
Deg	1.0397207708	1	0	0	83	85.8160438538	0.7285714286	1.1085695397	0.0195275843	Str4
Deg	1.0397207708	1	0	0	83	85.8160438538	0.8357142857	1.0649851872	0.0196514154	Str4
Deg	1.0397207708	1	0	0	83	85.8160438538	0.9428571429	1.0278954307	0.0196005279	Str4
Deg	1.0397207708	1	0	0	83	85.8160438538	1.05	0.9962197994	0.0194294687	Str4
Deg	1.0397207708	1	0	0	83	85.8160438538	1.1571428571	0.969031568	0.0191809339	Str4
Deg	1.0397207708	1	0	0	83	85.8160438538	1.2642857143	0.9455583811	0.0188862065	Str4
Deg	1.0397207708	1	0	0	83	85.8160438538	1.3714285714	0.9251666708	0.0185671759	Str4
Deg	1.0397207708	1	0	0	83	85.8160438538	1.4785714286	0.9073407314	0.0182386184	Str4
Deg	1.0397207708	1	0	0	83	85.8160438538	1.5857142857	0.8916618629	0.017910186	Str4
Deg	1.0397207708	1	0	0	83	85.8160438538	1.6928571429	0.8777898539	0.017587957	Str4
Deg	1.0397207708	1	0	0	83	85.8160438538	1.8	0.8654474587	0.017275573	Str4
Comm	0	1	1.2	0.85	24	34.5271492004	0.3	1.1454395918	0.0249408771	Str3
Comm	0	1	1.2	0.85	24	34.5271492004	0.4071428571	1.0900380349	0.0267763928	Str3
Comm	0	1	1.2	0.85	24	34.5271492004	0.5142857143	1.0428117922	0.0283686442	Str3
Comm	0	1	1.2	0.85	24	34.5271492004	0.6214285714	1.0021573408	0.0297436972	Str3
Comm	0	1	1.2	0.85	24	34.5271492004	0.7285714286	0.9668558448	0.0309283315	Str3
Comm	0	1	1.2	0.85	24	34.5271492004	0.8357142857	0.9359620898	0.0319480687	Str3
Comm	0	1	1.2	0.85	24	34.5271492004	0.9428571429	0.9087324943	0.0328261009	Str3
Comm	0	1	1.2	0.85	24	34.5271492004	1.05	0.8845753366	0.0335828737	Str3
Comm	0	1	1.2	0.85	24	34.5271492004	1.1571428571	0.8630150321	0.0342360671	Str3
Comm	0	1	1.2	0.85	24	34.5271492004	1.2642857143	0.8436658887	0.0348007854	Str3
Comm	0	1	1.2	0.85	24	34.5271492004	1.3714285714	0.8262125071	0.0352898386	Str3
Comm	0	1	1.2	0.85	24	34.5271492004	1.4785714286	0.81039496	0.0357140483	Str3
Comm	0	1	1.2	0.85	24	34.5271492004	1.5857142857	0.7959974667	0.0360825409	Str3
Comm	0	1	1.2	0.85	24	34.5271492004	1.6928571429	0.7828396585	0.0364030132	Str3
Comm	0	1	1.2	0.85	24	34.5271492004	1.8	0.7707697853	0.0366819626	Str3
Pow	0	1.4	0	0	24	16.0431785583	0.3	1.1170374347	0.0266747326	Str3
Pow	0	1.4	0	0	24	16.0431785583	0.4071428571	1.0710481028	0.0280285595	Str3
Pow	0	1.4	0	0	24	16.0431785583	0.5142857143	1.0307136974	0.0291902551	Str3
Pow	0	1.4	0	0	24	16.0431785583	0.6214285714	0.9949004266	0.0301938945	Str3
Pow	0	1.4	0	0	24	16.0431785583	0.7285714286	0.9627983312	0.0310653792	Str3
Pow	0	1.4	0	0	24	16.0431785583	0.8357142857	0.933799304	0.0318252505	Str3
Pow	0	1.4	0	0	24	16.0431785583	0.9428571429	0.9074315433	0.0324901618	Str3
Pow	0	1.4	0	0	24	16.0431785583	1.05	0.8833202748	0.0330737901	Str3
Pow	0	1.4	0	0	24	16.0431785583	1.1571428571	0.8611624001	0.0335874659	Str3
Pow	0	1.4	0	0	24	16.0431785583	1.2642857143	0.8407092423	0.0340406385	Str3
Pow	0	1.4	0	0	24	16.0431785583	1.3714285714	0.8217543322	0.034441232	Str3
Pow	0	1.4	0	0	24	16.0431785583	1.4785714286	0.804124499	0.0347959251	Str3
Pow	0	1.4	0	0	24	16.0431785583	1.5857142857	0.7876732141	0.0351103727	Str3
Pow	0	1.4	0	0	24	16.0431785583	1.6928571429	0.7722755231	0.0353893845	Str3
Pow	0	1.4	0	0	24	16.0431785583	1.8	0.7578241228	0.0356370685	Str3
Deg	0.9704060528	1	0	0	46	50.7739028931	0.3	1.1984942725	0.0294692666	Str3
Deg	0.9704060528	1	0	0	46	50.7739028931	0.4071428571	1.126172663	0.0315774251	Str3
Deg	0.9704060528	1	0	0	46	50.7739028931	0.5142857143	1.0654613364	0.0329864926	Str3
Deg	0.9704060528	1	0	0	46	50.7739028931	0.6214285714	1.0148858297	0.033779903	Str3
Deg	0.9704060528	1	0	0	46	50.7739028931	0.7285714286	0.9727988457	0.0340960728	Str3
Deg	0.9704060528	1	0	0	46	50.7739028931	0.8357142857	0.9376598801	0.0340737011	Str3
Deg	0.9704060528	1	0	0	46	50.7739028931	0.9428571429	0.908147903	0.0338273281	Str3
Deg	0.9704060528	1	0	0	46	50.7739028931	1.05	0.8831803279	0.0334422859	Str3
Deg	0.9704060528	1	0	0	46	50.7739028931	1.1571428571	0.8618903286	0.0329782839	Str3
Deg	0.9704060528	1	0	0	46	50.7739028931	1.2642857143	0.8435910545	0.0324753598	Str3
Deg	0.9704060528	1	0	0	46	50.7739028931	1.3714285714	0.8277398217	0.0319594726	Str3
Deg	0.9704060528	1	0	0	46	50.7739028931	1.4785714286	0.8139071309	0.0314469128	Str3
Deg	0.9704060528	1	0	0	46	50.7739028931	1.5857142857	0.8017515653	0.0309475037	Str3
Deg	0.9704060528	1	0	0	46	50.7739028931	1.6928571429	0.7910001064	0.030466823	Str3
Deg	0.9704060528	1	0	0	46	50.7739028931	1.8	0.7814329436	0.0300077051	Str3
Comm	0	1	0.8	1	20	23.6759872437	0.3	1.1572567288	0.0302834053	Str2
Comm	0	1	0.8	1	20	23.6759872437	0.4071428571	1.1008943011	0.032645446	Str2
Comm	0	1	0.8	1	20	23.6759872437	0.5142857143	1.0535233662	0.0346849868	Str2
Comm	0	1	0.8	1	20	23.6759872437	0.6214285714	1.0133357429	0.0364330776	Str2
Comm	0	1	0.8	1	20	23.6759872437	0.7285714286	0.9789382597	0.0379255757	Str2
Comm	0	1	0.8	1	20	23.6759872437	0.8357142857	0.9492498004	0.0391980504	Str2
Comm	0	1	0.8	1	20	23.6759872437	0.9428571429	0.9234250003	0.0402831994	Str2
Comm	0	1	0.8	1	20	23.6759872437	1.05	0.9007975387	0.0412098148	Str2
Comm	0	1	0.8	1	20	23.6759872437	1.1571428571	0.880837899	0.0420026112	Str2
Comm	0	1	0.8	1	20	23.6759872437	1.2642857143	0.8631218077	0.042682483	Str2
Comm	0	1	0.8	1	20	23.6759872437	1.3714285714	0.8473065479	0.0432669414	Str2
Comm	0	1	0.8	1	20	23.6759872437	1.4785714286	0.8331130853	0.0437705953	Str2
Comm	0	1	0.8	1	20	23.6759872437	1.5857142857	0.8203124955	0.0442056112	Str2
Comm	0	1	0.8	1	20	23.6759872437	1.6928571429	0.8087155873	0.0445821228	Str2
Comm	0	1	0.8	1	20	23.6759872437	1.8	0.7981649125	0.044908583	Str2
Pow	0	1.4	0	0	19	12.416053772	0.3	1.1362888055	0.0336679204	Str2
Pow	0	1.4	0	0	19	12.416053772	0.4071428571	1.0900524147	0.0353682443	Str2
Pow	0	1.4	0	0	19	12.416053772	0.5142857143	1.0494583282	0.0368314516	Str2
Pow	0	1.4	0	0	19	12.416053772	0.6214285714	1.0133791471	0.0380996801	Str2
Pow	0	1.4	0	0	19	12.416053772	0.7285714286	0.9810093547	0.0392048658	Str2
Pow	0	1.4	0	0	19	12.416053772	0.8357142857	0.9517439714	0.0401722894	Str2
Pow	0	1.4	0	0	19	12.416053772	0.9428571429	0.9251133913	0.0410224268	Str2
Pow	0	1.4	0	0	19	12.416053772	1.05	0.9007443604	0.0417720906	Str2
Pow	0	1.4	0	0	19	12.416053772	1.1571428571	0.8783348042	0.0424352133	Str2
Pow	0	1.4	0	0	19	12.416053772	1.2642857143	0.8576367054	0.0430234217	Str2
Pow	0	1.4	0	0	19	12.416053772	1.3714285714	0.838443986	0.0435464751	Str2
Pow	0	1.4	0	0	19	12.416053772	1.4785714286	0.8205836698	0.0440126077	Str2
Pow	0	1.4	0	0	19	12.416053772	1.5857142857	0.8039092801	0.0444288002	Str2
Pow	0	1.4	0	0	19	12.416053772	1.6928571429	0.788295811	0.0448009969	Str2
Pow	0	1.4	0	0	19	12.416053772	1.8	0.7736358348	0.0451342816	Str2
Deg	0.9010913347	1	0	0	36	38.0974311829	0.3	1.1967950776	0.0370771918	Str2
Deg	0.9010913347	1	0	0	36	38.0974311829	0.4071428571	1.1284224257	0.0394417762	Str2
Deg	0.9010913347	1	0	0	36	38.0974311829	0.5142857143	1.0715140532	0.0409749892	Str2
Deg	0.9010913347	1	0	0	36	38.0974311829	0.6214285714	1.0243203331	0.0418167604	Str2
Deg	0.9010913347	1	0	0	36	38.0974311829	0.7285714286	0.9851066768	0.0421408195	Str2
Deg	0.9010913347	1	0	0	36	38.0974311829	0.8357142857	0.9523491395	0.0421046002	Str2
Deg	0.9010913347	1	0	0	36	38.0974311829	0.9428571429	0.9247872924	0.041831934	Str2
Deg	0.9010913347	1	0	0	36	38.0974311829	1.05	0.901410085	0.04141287	Str2
Deg	0.9010913347	1	0	0	36	38.0974311829	1.1571428571	0.8814179817	0.0409097882	Str2
Deg	0.9010913347	1	0	0	36	38.0974311829	1.2642857143	0.8641817473	0.040364476	Str2
Deg	0.9010913347	1	0	0	36	38.0974311829	1.3714285714	0.8492058063	0.0398041762	Str2
Deg	0.9010913347	1	0	0	36	38.0974311829	1.4785714286	0.8360982851	0.0392461722	Str2
Deg	0.9010913347	1	0	0	36	38.0974311829	1.5857142857	0.824547485	0.0387010626	Str2
Deg	0.9010913347	1	0	0	36	38.0974311829	1.6928571429	0.8143037638	0.0381750218	Str2
Deg	0.9010913347	1	0	0	36	38.0974311829	1.8	0.8051657016	0.0376713331	Str2
Comm	0	1	0.5	0.5	40	44.5814247131	0.3	1.1155095414	0.0194588876	Str1
Comm	0	1	0.5	0.5	40	44.5814247131	0.4071428571	1.0860210824	0.0201019017	Str1
Comm	0	1	0.5	0.5	40	44.5814247131	0.5142857143	1.0613433385	0.0206116339	Str1
Comm	0	1	0.5	0.5	40	44.5814247131	0.6214285714	1.0402344518	0.0210225872	Str1
Comm	0	1	0.5	0.5	40	44.5814247131	0.7285714286	1.0218827846	0.0213579585	Str1
Comm	0	1	0.5	0.5	40	44.5814247131	0.8357142857	1.0057236317	0.0216341615	Str1
Comm	0	1	0.5	0.5	40	44.5814247131	0.9428571429	0.9913466292	0.0218632136	Str1
Comm	0	1	0.5	0.5	40	44.5814247131	1.05	0.9784437513	0.0220541365	Str1
Comm	0	1	0.5	0.5	40	44.5814247131	1.1571428571	0.9667778572	0.0222138384	Str1
Comm	0	1	0.5	0.5	40	44.5814247131	1.2642857143	0.9561625931	0.0223476955	Str1
Comm	0	1	0.5	0.5	40	44.5814247131	1.3714285714	0.9464489929	0.0224599504	Str1
Comm	0	1	0.5	0.5	40	44.5814247131	1.4785714286	0.9375162366	0.0225539916	Str1
Comm	0	1	0.5	0.5	40	44.5814247131	1.5857142857	0.9292650967	0.0226325551	Str1
Comm	0	1	0.5	0.5	40	44.5814247131	1.6928571429	0.9216131797	0.0226978711	Str1
Comm	0	1	0.5	0.5	40	44.5814247131	1.8	0.914491403	0.0227517736	Str1
Pow	0	1.2	0	0	40	25.9346694946	0.3	1.114508776	0.0197099712	Str1
Pow	0	1.2	0	0	40	25.9346694946	0.4071428571	1.088138048	0.0201959907	Str1
Pow	0	1.2	0	0	40	25.9346694946	0.5142857143	1.0652307338	0.0205886352	Str1
Pow	0	1.2	0	0	40	25.9346694946	0.6214285714	1.044972061	0.0209114421	Str1
Pow	0	1.2	0	0	40	25.9346694946	0.7285714286	1.0268198443	0.0211800668	Str1
Pow	0	1.2	0	0	40	25.9346694946	0.8357142857	1.0103891258	0.0214055695	Str1
Pow	0	1.2	0	0	40	25.9346694946	0.9428571429	0.9953942092	0.0215960846	Str1
Pow	0	1.2	0	0	40	25.9346694946	1.05	0.9816160737	0.0217577707	Str1
Pow	0	1.2	0	0	40	25.9346694946	1.1571428571	0.9688825641	0.0218953962	Str1
Pow	0	1.2	0	0	40	25.9346694946	1.2642857143	0.9570556329	0.0220127195	Str1
Pow	0	1.2	0	0	40	25.9346694946	1.3714285714	0.9460227491	0.0221127478	Str1
Pow	0	1.2	0	0	40	25.9346694946	1.4785714286	0.9356909058	0.0221979177	Str1
Pow	0	1.2	0	0	40	25.9346694946	1.5857142857	0.9259823191	0.0222702256	Str1
Pow	0	1.2	0	0	40	25.9346694946	1.6928571429	0.9168312646	0.0223313231	Str1
Pow	0	1.2	0	0	40	25.9346694946	1.8	0.9081817044	0.0223825885	Str1
Deg	0.3639022698	1	0	0	54	44.0238685608	0.3	1.1189998189	0.0218596997	Str1
Deg	0.3639022698	1	0	0	54	44.0238685608	0.4071428571	1.0859430881	0.0222008619	Str1
Deg	0.3639022698	1	0	0	54	44.0238685608	0.5142857143	1.059708861	0.0223340122	Str1
Deg	0.3639022698	1	0	0	54	44.0238685608	0.6214285714	1.0384503363	0.0223389886	Str1
Deg	0.3639022698	1	0	0	54	44.0238685608	0.7285714286	1.0209191852	0.022266024	Str1
Deg	0.3639022698	1	0	0	54	44.0238685608	0.8357142857	1.0062427023	0.022146671	Str1
Deg	0.3639022698	1	0	0	54	44.0238685608	0.9428571429	0.9937944677	0.022000762	Str1
Deg	0.3639022698	1	0	0	54	44.0238685608	1.05	0.9831147147	0.021840773	Str1
Deg	0.3639022698	1	0	0	54	44.0238685608	1.1571428571	0.973859362	0.0216745427	Str1
Deg	0.3639022698	1	0	0	54	44.0238685608	1.2642857143	0.9657664163	0.021506968	Str1
Deg	0.3639022698	1	0	0	54	44.0238685608	1.3714285714	0.9586332739	0.0213410681	Str1
Deg	0.3639022698	1	0	0	54	44.0238685608	1.4785714286	0.9523010547	0.0211786569	Str1
Deg	0.3639022698	1	0	0	54	44.0238685608	1.5857142857	0.9466435796	0.0210207723	Str1
Deg	0.3639022698	1	0	0	54	44.0238685608	1.6928571429	0.9415594817	0.0208679527	Str1
Deg	0.3639022698	1	0	0	54	44.0238685608	1.8	0.9369664676	0.0207204155	Str1
