## Supplementary material for "Mechanisms of Cell Size Regulation in Slow-Growing *Escherichia coli* Cells: Discriminating Models Beyond the Adder": Params.csv

Model	Gamma	Lamb	s0h	H	M	k	mnsd	Strain
Deg	1.6635532333	1	0	0	69	42.7376441956	3.78899	Str8
Pow	0	2.43	0	0	12	0.8382110596	3.78899	Str8
Comm	0	1	1.4	8	30	9.2131385803	3.78899	Str8
Deg	2.0101268236	1	0	0	54	72.7809867859	2.061093	Str7
Pow	0	2	0	0	14	5.8990707397	2.061093	Str7
Comm	0	1	1	7	20	14.9971542358	2.061093	Str7
Deg	1.5942385153	1	0	0	69	89.153049469	1.949494	Str6
Pow	0	1.8	0	0	23	12.2203598022	1.949494	Str6
Comm	0	1	1.3	1.8	24	31.8176498413	1.949494	Str6
Deg	0.8103168616	1	0	0	85	82.6553840637	1.984057	Str5
Pow	0	1.43	0	0	44	26.1040115356	1.984057	Str5
Comm	0	1	1.5	0.9	44	62.7969284058	1.984057	Str5
Deg	1.0397207708	1	0	0	88	91.9784584045	1.997636	Str4
Pow	0	1.54	0	0	39	21.8842964172	1.997636	Str4
Comm	0	1	1.2	1	41	51.6246566772	1.997636	Str4
Deg	0.9704060528	1	0	0	46	50.7739028931	1.89547	Str3
Pow	0	1.4	0	0	24	16.0431785583	1.89547	Str3
Comm	0	1	1.2	0.85	24	34.5271492004	1.89547	Str3
Deg	0.9010913347	1	0	0	36	38.0974311829	1.91156	Str2
Pow	0	1.4	0	0	19	12.416053772	1.91156	Str2
Comm	0	1	0.8	1	20	23.6759872437	1.91156	Str2
Deg	0.3639022698	1	0	0	54	44.0238685608	1.98413	Str1
Pow	0	1.2	0	0	40	25.9346694946	1.98413	Str1
Comm	0	1	0.5	0.5	40	44.5814247131	1.98413	Str1
